# Gut microbiota promote early-life digestive function in songbirds

**DOI:** 10.64898/2026.07.09.736762

**Authors:** Brian K. Trevelline, Jennifer L. Houtz, Catherine R. Andreadis, Jon G. Sanders, Megan K. Collins, Natalie J. Morris, Tosha R. Kelly, Melissah Rowe, Andrew H. Moeller

## Abstract

The vertebrate digestive tract harbors complex microbial communities whose influences on phenotypes and fitness in non-model organisms remain poorly understood. Here, we show that colonization with gut microbiota is critical for digestive development and function in a non-model songbird, the House sparrow (*Passer domesticus*). We raised nestlings under sterile (axenic) conditions and compared them to nestlings reconstituted (conventionalized) with microbiota from adult sparrows. Conventionalization drove significant increases in villus length, crypt depth, goblet cell density, and mucosal thickness in the small intestine. Conventionalized nestlings also exhibited increased growth of several digestive organs and elevated circulating bile acid levels, including bacterial metabolites known to promote growth and lipid metabolism in vertebrates. These results reveal functions of songbird microbiota and establish axenic methods for non-model oviparous vertebrates.
