## Supplementary material for "Gut microbiota promote early-life digestive function in songbirds": dataS2

### Sheet: Sample Metadata
SampleID	IndividualID	Treatment	Day	TreatmentDayGroup
NL100_2	NL100	AX	2	AX-1-2
NL103_1	NL103	AX	1	AX-1-2
NL113_1	NL113	AX	1	AX-1-2
NL126_1	NL126	AX	1	AX-1-2
NL130_1	NL130	AX	1	AX-1-2
NL136_1	NL136	AX	1	AX-1-2
NL144_1	NL144	AX	1	AX-1-2
NL147_1	NL147	AX	1	AX-1-2
NL149_1	NL149	AX	1	AX-1-2
NL150_1	NL150	AX	1	AX-1-2
NL153_1	NL153	AX	1	AX-1-2
NL155_1	NL155	AX	1	AX-1-2
NL157_1	NL157	AX	1	AX-1-2
NL161_1	NL161	AX	1	AX-1-2
NL164_1	NL164	AX	1	AX-1-2
NL100_3	NL100	AX	3	AX-3
NL103_3	NL103	AX	3	AX-3
NL113_3	NL113	AX	3	AX-3
NL126_3	NL126	AX	3	AX-3
NL130_3	NL130	AX	3	AX-3
NL136_3	NL136	AX	3	AX-3
NL144_3	NL144	AX	3	AX-3
NL147_3	NL147	AX	3	AX-3
NL149_3	NL149	AX	3	AX-3
NL150_3	NL150	AX	3	AX-3
NL153_3	NL153	AX	3	AX-3
NL155_3	NL155	AX	3	AX-3
NL157_3	NL157	AX	3	AX-3
NL161_3	NL161	AX	3	AX-3
NL164_3	NL164	AX	3	AX-3
NL100_6	NL100	AX	6	AX-5-6
NL103_6	NL103	AX	6	AX-5-6
NL113_6	NL113	AX	6	AX-5-6
NL126_6	NL126	AX	6	AX-5-6
NL130_6	NL130	AX	6	AX-5-6
NL136_6	NL136	AX	6	AX-5-6
NL144_6	NL144	AX	6	AX-5-6
NL147_6	NL147	AX	6	AX-5-6
NL149_6	NL149	AX	6	AX-5-6
NL150_6	NL150	AX	6	AX-5-6
NL153_6	NL153	AX	6	AX-5-6
NL155_6	NL155	AX	6	AX-5-6
NL157_6	NL157	AX	6	AX-5-6
NL161_6	NL161	AX	6	AX-5-6
NL164_5	NL164	AX	5	AX-5-6
NL100_SICONT	NL100	AX	7	AX-SICONT
NL103_SICONT	NL103	AX	7	AX-SICONT
NL113_SICONT	NL113	AX	7	AX-SICONT
NL126_SICONT	NL126	AX	7	AX-SICONT
NL130_SICONT	NL130	AX	7	AX-SICONT
NL136_SICONT	NL136	AX	7	AX-SICONT
NL144_SICONT	NL144	AX	7	AX-SICONT
NL147_SICONT	NL147	AX	7	AX-SICONT
NL149_SICONT	NL149	AX	7	AX-SICONT
NL150_SICONT	NL150	AX	7	AX-SICONT
NL153_SICONT	NL153	AX	7	AX-SICONT
NL155_SICONT	NL155	AX	7	AX-SICONT
NL157_SICONT	NL157	AX	7	AX-SICONT
NL161_SICONT	NL161	AX	7	AX-SICONT
NL164_SICONT	NL164	AX	7	AX-SICONT
KC01	KC01	BLANK	NA	BLANK
KC02	KC02	BLANK	NA	BLANK
KC03	KC03	BLANK	NA	BLANK
KC04	KC04	BLANK	NA	BLANK
KC05	KC05	BLANK	NA	BLANK
KC06	KC06	BLANK	NA	BLANK
KC07	KC07	BLANK	NA	BLANK
KC08	KC08	BLANK	NA	BLANK
KC09	KC09	BLANK	NA	BLANK
KC10	KC10	BLANK	NA	BLANK
KC11	KC11	BLANK	NA	BLANK
KC12	KC12	BLANK	NA	BLANK
KC13	KC13	BLANK	NA	BLANK
KC14	KC14	BLANK	NA	BLANK
KC15	KC15	BLANK	NA	BLANK
KC16	KC16	BLANK	NA	BLANK
SwabCtrl	SwabCtrl	CTRL	NA	CTRL
WaterCtrl1	WaterCtrl1	CTRL	NA	CTRL
WaterCtrl2	WaterCtrl2	CTRL	NA	CTRL
WaterCtrl3	WaterCtrl3	CTRL	NA	CTRL
WaterCtrl4	WaterCtrl4	CTRL	NA	CTRL
ZymoCtrl1	ZymoCtrl1	CTRL	NA	CTRL
ZymoCtrl2	ZymoCtrl2	CTRL	NA	CTRL
ZymoCtrl3	ZymoCtrl3	CTRL	NA	CTRL
ZymoCtrl4	ZymoCtrl4	CTRL	NA	CTRL
ZymoCtrl5	ZymoCtrl5	CTRL	NA	CTRL
NL093_1	NL093	CV	1	CV-1-2
NL094_1	NL094	CV	1	CV-1-2
NL107_1	NL107	CV	1	CV-1-2
NL118_2	NL118	CV	2	CV-1-2
NL123_1	NL123	CV	1	CV-1-2
NL124_1	NL124	CV	1	CV-1-2
NL141_2	NL141	CV	2	CV-1-2
NL143_1	NL143	CV	1	CV-1-2
NL146_1	NL146	CV	1	CV-1-2
NL151_1	NL151	CV	1	CV-1-2
NL152_2	NL152	CV	2	CV-1-2
NL158_2	NL158	CV	2	CV-1-2
NL165_1	NL165	CV	1	CV-1-2
NL093_3	NL093	CV	3	CV-3-4
NL094_3	NL094	CV	3	CV-3-4
NL107_3	NL107	CV	3	CV-3-4
NL118_3	NL118	CV	3	CV-3-4
NL123_3	NL123	CV	3	CV-3-4
NL124_3	NL124	CV	3	CV-3-4
NL141_3	NL141	CV	3	CV-3-4
NL143_3	NL143	CV	3	CV-3-4
NL146_3	NL146	CV	3	CV-3-4
NL151_3	NL151	CV	3	CV-3-4
NL152_3	NL152	CV	3	CV-3-4
NL158_3	NL158	CV	3	CV-3-4
NL165_3	NL165	CV	3	CV-3-4
NL093_6	NL093	CV	6	CV-5-6
NL094_6	NL094	CV	6	CV-5-6
NL107_6	NL107	CV	6	CV-5-6
NL118_6	NL118	CV	6	CV-5-6
NL123_6	NL123	CV	6	CV-5-6
NL124_6	NL124	CV	6	CV-5-6
NL141_6	NL141	CV	6	CV-5-6
NL143_6	NL143	CV	6	CV-5-6
NL146_6	NL146	CV	6	CV-5-6
NL151_6	NL151	CV	6	CV-5-6
NL152_6	NL152	CV	6	CV-5-6
NL158_6	NL158	CV	6	CV-5-6
NL165_6	NL165	CV	6	CV-5-6
NL093_SICONT	NL093	CV	7	CV-SICONT
NL094_SICONT	NL094	CV	7	CV-SICONT
NL107_SICONT	NL107	CV	7	CV-SICONT
NL118_SICONT	NL118	CV	7	CV-SICONT
NL123_SICONT	NL123	CV	7	CV-SICONT
NL124_SICONT	NL124	CV	7	CV-SICONT
NL141_SICONT	NL141	CV	7	CV-SICONT
NL143_SICONT	NL143	CV	7	CV-SICONT
NL146_SICONT	NL146	CV	7	CV-SICONT
NL151_SICONT	NL151	CV	7	CV-SICONT
NL152_SICONT	NL152	CV	7	CV-SICONT
NL158_SICONT	NL158	CV	7	CV-SICONT
NL165_SICONT	NL165	CV	7	CV-SICONT
FC1	FC1	FOOD	NA	FOOD
FC2	FC2	FOOD	NA	FOOD
FC3	FC3	FOOD	NA	FOOD
FC4	FC4	FOOD	NA	FOOD
FC5	FC5	FOOD	NA	FOOD
FC6	FC6	FOOD	NA	FOOD
FC7	FC7	FOOD	NA	FOOD
FC8	FC8	FOOD	NA	FOOD
2301_INOC	2301	INOC	NA	INOC
2302_INOC	2302	INOC	NA	INOC
2304_INOC	2304	INOC	NA	INOC
2305_INOC	2305	INOC	NA	INOC
2306_INOC	2306	INOC	NA	INOC
2311_INOC	2311	INOC	NA	INOC
2317_INOC	2317	INOC	NA	INOC
2318_INOC	2318	INOC	NA	INOC
NL107_MEC	NL107	MEC	0	MEC
NL123_MEC	NL123	MEC	0	MEC
NL124_MEC	NL124	MEC	0	MEC
NL126_MEC	NL126	MEC	0	MEC
NL136_MEC	NL136	MEC	0	MEC
NL141_MEC	NL141	MEC	0	MEC
NL143_MEC	NL143	MEC	0	MEC
NL144_MEC	NL144	MEC	0	MEC
NL146_MEC	NL146	MEC	0	MEC
NL151_MEC	NL151	MEC	0	MEC
NL153_MEC	NL153	MEC	0	MEC
NL157_MEC	NL157	MEC	0	MEC
NL158_MEC	NL158	MEC	0	MEC
NL161_MEC	NL161	MEC	0	MEC
NL164_MEC	NL164	MEC	0	MEC
NL165_MEC	NL165	MEC	0	MEC
PR330_SICONT	PR330	PR	7	PR-SICONT
PR331_SICONT	PR331	PR	7	PR-SICONT
PR332_SICONT	PR332	PR	7	PR-SICONT
PR333_SICONT	PR333	PR	7	PR-SICONT
PR346_SICONT	PR346	PR	7	PR-SICONT
PR347_SICONT	PR347	PR	7	PR-SICONT
PR348_SICONT	PR348	PR	7	PR-SICONT
PR354_SICONT	PR354	PR	7	PR-SICONT
PR355_SICONT	PR355	PR	7	PR-SICONT
PR356_SICONT	PR356	PR	7	PR-SICONT

### Sheet: FIG S1 PERMANOVA
Group 1	Group 2	Sample size	Permutations	pseudo-F	p-value	q-value
AX-1-2	AX-3-4	29	999	1.13563	0.306	0.3672
AX-1-2	AX-5-6	29	999	0.637066	0.436	0.496138
AX-1-2	AX-SICONT	29	999	4.74459	0.026	0.0429
AX-1-2	BLANK	29	999	1.89191	0.197	0.240778
AX-1-2	CV-1-2	27	999	21.0976	0.001	0.00227586
AX-1-2	CV-3-4	27	999	14.7187	0.001	0.00227586
AX-1-2	CV-5-6	27	999	24.0699	0.001	0.00227586
AX-1-2	CV-SICONT	27	999	5.25348	0.01	0.0178378
AX-1-2	INOC	22	999	26.5834	0.001	0.00227586
AX-1-2	MEC	29	999	3.07812	0.074	0.103915
AX-1-2	PR-SICONT	24	999	19.2486	0.001	0.00227586
AX-3-4	AX-5-6	30	999	0.0199393	0.94	0.94
AX-3-4	AX-SICONT	30	999	0.902293	0.314	0.370071
AX-3-4	BLANK	30	999	0.231044	0.697	0.7667
AX-3-4	CV-1-2	28	999	17.4541	0.001	0.00227586
AX-3-4	CV-3-4	28	999	11.1683	0.002	0.004
AX-3-4	CV-5-6	28	999	18.3247	0.001	0.00227586
AX-3-4	CV-SICONT	28	999	3.09929	0.067	0.0961304
AX-3-4	INOC	23	999	23.708	0.001	0.00227586
AX-3-4	MEC	30	999	0.386651	0.741	0.797323
AX-3-4	PR-SICONT	25	999	19.1304	0.001	0.00227586
AX-5-6	AX-SICONT	30	999	0.375099	0.564	0.630915
AX-5-6	BLANK	30	999	0.0373159	0.895	0.913846
AX-5-6	CV-1-2	28	999	14.3306	0.001	0.00227586
AX-5-6	CV-3-4	28	999	8.28764	0.004	0.00733333
AX-5-6	CV-5-6	28	999	12.8825	0.002	0.004
AX-5-6	CV-SICONT	28	999	2.45529	0.121	0.153577
AX-5-6	INOC	23	999	17.8269	0.001	0.00227586
AX-5-6	MEC	30	999	0.155053	0.775	0.811905
AX-5-6	PR-SICONT	25	999	17.5287	0.001	0.00227586
AX-SICONT	BLANK	30	999	2.48248	0.089	0.11748
AX-SICONT	CV-1-2	28	999	15.5311	0.001	0.00227586
AX-SICONT	CV-3-4	28	999	8.84108	0.002	0.004
AX-SICONT	CV-5-6	28	999	15.4289	0.001	0.00227586
AX-SICONT	CV-SICONT	28	999	2.1576	0.139	0.173094
AX-SICONT	INOC	23	999	22.052	0.001	0.00227586
AX-SICONT	MEC	30	999	0.102697	0.9	0.913846
AX-SICONT	PR-SICONT	25	999	19.7643	0.001	0.00227586
BLANK	CV-1-2	28	999	20.8668	0.001	0.00227586
BLANK	CV-3-4	28	999	13.4302	0.002	0.004
BLANK	CV-5-6	28	999	23.7412	0.001	0.00227586
BLANK	CV-SICONT	28	999	4.28784	0.02	0.0347368
BLANK	INOC	23	999	27.8572	0.001	0.00227586
BLANK	MEC	30	999	1.07555	0.346	0.400632
BLANK	PR-SICONT	25	999	21.5015	0.001	0.00227586
CV-1-2	CV-3-4	26	999	3.66988	0.042	0.063
CV-1-2	CV-5-6	26	999	2.61806	0.085	0.11449
CV-1-2	CV-SICONT	26	999	4.07305	0.028	0.0450732
CV-1-2	INOC	21	999	6.47433	0.021	0.0355385
CV-1-2	MEC	28	999	16.0581	0.001	0.00227586
CV-1-2	PR-SICONT	23	999	8.65321	0.003	0.00565714
CV-3-4	CV-5-6	26	999	0.271598	0.749	0.797323
CV-3-4	CV-SICONT	26	999	2.80625	0.08	0.11
CV-3-4	INOC	21	999	3.28076	0.051	0.0748
CV-3-4	MEC	28	999	9.44889	0.001	0.00227586
CV-3-4	PR-SICONT	23	999	16.2583	0.001	0.00227586
CV-5-6	CV-SICONT	26	999	3.65871	0.035	0.0537209
CV-5-6	INOC	21	999	3.85949	0.033	0.0518571
CV-5-6	MEC	28	999	16.1233	0.001	0.00227586
CV-5-6	PR-SICONT	23	999	16.3374	0.001	0.00227586
CV-SICONT	INOC	21	999	9.50218	0.001	0.00227586
CV-SICONT	MEC	28	999	2.42638	0.101	0.130706
CV-SICONT	PR-SICONT	23	999	10.13	0.001	0.00227586
INOC	MEC	23	999	22.3012	0.001	0.00227586
INOC	PR-SICONT	18	999	16.8528	0.003	0.00565714
MEC	PR-SICONT	25	999	19.5488	0.001	0.00227586

### Sheet: FIG 1A PERMANOVA
Group 1	Group 2	Sample size	Permutations	pseudo-F	p-value	q-value
AX	BLANK	29	999	23.4821	0.001	0.0012
AX	CV	28	999	25.2026	0.001	0.0012
AX	INOC	23	999	23.0384	0.001	0.0012
BLANK	CV	27	999	31.9436	0.001	0.0012
BLANK	INOC	22	999	14.2404	0.001	0.0012
CV	INOC	21	999	4.69763	0.026	0.026

### Sheet: Defintions
AX	Axenically-raised neslting fecal sample
BLANK	Blank DNA extraction control
CTRL	Zymo RNA/DNA shield, autoclaved deionized water, sterile swabs
CV	Conventionalized nestling fecal sample
FOOD	Sterile formula
INOC	Fecal inocula transplanted into nestlings
MEC	Meconium fecal sample swab collected on Day 0
PR	Parent-raised nestlings
SICONT	Small intestine contents
