## Supplementary material for "Gut microbiota promote early-life digestive function in songbirds": dataS4

Sample	Treatment	ExtractionMassG	Cq Mean	Cq Confidence	Cq SD	Cq CV	Quantity Mean	Quantity SD	Threshold	Y-Intercept	R2	Slope	Efficiency	Standard Deviation	Standard Error	QuantityMeanNG	QuantityMeanNGCopyNumber	FilteredTableReads	FilteredTableCtrlFilteredReads	CorrectionFactorRatio	QuantityMeanNGCopyNumberCorrected	QuantityMeanNGCopyNumberCorrectedPerGram	QuantityMeanNGCopyNumberCorrectedPerGramLog10
NL100-SICONT	AX	0.1329	24.14879307	0.987902735	0.251464134	1.041311395	26173.07061	3874.883863	376260.839	40.6161	0.997191137	-3.7303	85.38415269	0.416280874	0.045419967	0.026173071	5191.421573	28849	6612	0.229193386	1189.83949	8952.893075	3.952011904
NL103-SICONT	AX	0.1713	25.30186028	0.991175863	0.129828023	0.513116512	12772.64761	1002.130446	376260.839	40.6161	0.997191137	-3.7303	85.38415269	0.416280874	0.045419967	0.012772648	2533.451285	42822	1211	0.028279856	71.64563791	418.2465727	2.622469521
NL113-SICONT	AX	0.3735	37.75732198	0.964356507	0.175062256	0.463651146	5.862470067	0.646487762	376260.839	40.6161	0.997191137	-3.7303	85.38415269	0.416280874	0.045419967	5.86E-06	1.162329419	2002	119	0.059440559	0.069089511	0.18497861	0.073710511
NL126-SICONT	AX	0.1809	24.96782838	0.993747285	0.038693985	0.154975372	15667.24492	376.6357703	376260.839	40.6161	0.997191137	-3.7303	85.38415269	0.416280874	0.045419967	0.015667245	3107.593819	30440	1387	0.045565046	141.5976553	782.7399409	2.89417198
NL130-SICONT	AX	0.2278	27.68479385	0.99219412	0.109878987	0.396892921	2932.359304	195.2491998	376260.839	40.6161	0.997191137	-3.7303	85.38415269	0.416280874	0.045419967	0.002932359	581.6326166	49440	1117	0.022593042	13.14085018	57.68590947	1.768533839
NL136-SICONT	AX	0.1056	24.88291075	0.994043326	0.035623874	0.143166024	16509.89323	365.2633674	376260.839	40.6161	0.997191137	-3.7303	85.38415269	0.416280874	0.045419967	0.016509893	3274.732823	65506	47	0.000717492	2.349593055	22.24993424	1.366421729
NL144-SICONT	AX	0.1529	26.12276002	0.991361778	0.030598324	0.117132814	7679.857244	145.3041847	376260.839	40.6161	0.997191137	-3.7303	85.38415269	0.416280874	0.045419967	0.007679857	1523.297564	62101	1470	0.023671116	36.05815397	235.8283451	2.37443368
NL147-SICONT	AX	0.4295	32.10771846	0.989982185	0.990144937	3.08382216	212.5761584	102.4600608	376260.839	40.6161	0.997191137	-3.7303	85.38415269	0.416280874	0.045419967	0.000212576	42.16439226	50373	3272	0.064955432	2.738806334	6.37673186	0.867863997
NL149-SICONT	AX	0.0508	25.34185394	0.993118012	0.223670159	0.882611665	12515.86482	1781.820729	376260.839	40.6161	0.997191137	-3.7303	85.38415269	0.416280874	0.045419967	0.012515865	2482.518447	56387	2982	0.05288453	131.2868216	2584.386251	3.412525435
NL150-SICONT	AX	0.2276	28.99413231	0.994238281	0.014098902	0.048626742	1304.876533	11.36307886	376260.839	40.6161	0.997191137	-3.7303	85.38415269	0.416280874	0.045419967	0.001304877	258.822001	54555	1683	0.030849601	7.984555542	35.08152699	1.557284909
NL153-SICONT	AX	0.4333	28.68958676	0.993422993	0.341319515	1.189698262	1597.229569	315.8798628	376260.839	40.6161	0.997191137	-3.7303	85.38415269	0.416280874	0.045419967	0.00159723	316.8101396	45815	1737	0.037913347	12.01133281	27.72059268	1.458193398
NL155-SICONT	AX	0.1046	25.96705906	0.992874942	0.22680086	0.873417584	8508.438538	1173.264465	376260.839	40.6161	0.997191137	-3.7303	85.38415269	0.416280874	0.045419967	0.008508439	1687.64658	58549	96	0.001639652	2.767153525	26.45462261	1.438615478
NL157-SICONT	AX	0.1638	27.05626524	0.99326547	0.190614775	0.704512516	4335.449641	501.6620739	376260.839	40.6161	0.997191137	-3.7303	85.38415269	0.416280874	0.045419967	0.00433545	859.935338	53747	107	0.001990809	1.711966829	10.45156794	1.058864954
NL161-SICONT	AX	0.1523	28.18621716	0.989421939	0.282663851	1.002844225	2170.021258	367.8261041	376260.839	40.6161	0.997191137	-3.7303	85.38415269	0.416280874	0.045419967	0.002170021	430.42308	52761	135	0.002558708	1.101327037	7.231300308	0.915468447
NL164-SICONT	AX	0.1146	25.3966211	0.990506158	0.296530143	1.16759683	12151.46393	2096.195688	376260.839	40.6161	0.997191137	-3.7303	85.38415269	0.416280874	0.045419967	0.012151464	2410.239606	46937	79	0.001683107	4.056691153	35.39870418	1.561085923
KC01	BLANK	1	35.57524735	0.988869458	0.411620134	1.157040821	11.6189296	2.851382709	241184.9778	39.3624	0.997658944	-3.5879	89.98460656	0.36543657	0.039872399	1.16E-05	2.300856871	2354	0	1	2.300856871	2.300856871	0.518626693
KC10	BLANK	1	36.77486016	0.983938956	0.351483858	0.955772113	5.349051422	1.138283275	241184.9778	39.3624	0.997658944	-3.5879	89.98460656	0.36543657	0.039872399	5.35E-06	1.061171057	1046	0	1	1.061171057	1.061171057	0.314114035
KC11	BLANK	1	37.35678023	0.974735765	0.547664114	1.466036716	3.779191176	1.382108411	241184.9778	39.3624	0.997658944	-3.5879	89.98460656	0.36543657	0.039872399	3.78E-06	0.74976198	1755	0	1	0.74976198	0.74976198	0.242978976
KC12	BLANK	1	36.63717219	0.971291506	1.007520525	2.749995332	6.477172166	3.267542871	241184.9778	39.3624	0.997658944	-3.5879	89.98460656	0.36543657	0.039872399	6.48E-06	1.285306252	768	0	1	1.285306252	1.285306252	0.358944408
KC13	BLANK	1	35.81497265	0.985865314	0.652002733	1.820475306	10.32402378	4.263408166	241184.9778	39.3624	0.997658944	-3.5879	89.98460656	0.36543657	0.039872399	1.03E-05	2.043002222	2002	0	1	2.043002222	2.043002222	0.483302269
KC14	BLANK	1	34.81625224	0.99263865	0.29253061	0.840212806	18.71754573	3.583665029	241184.9778	39.3624	0.997658944	-3.5879	89.98460656	0.36543657	0.039872399	1.87E-05	3.709139956	461	0	1	3.709139956	3.709139956	0.672941598
KC15	BLANK	1	37.62022099	0.970586582	0.527028186	1.400917305	3.183599359	1.147708907	241184.9778	39.3624	0.997658944	-3.5879	89.98460656	0.36543657	0.039872399	3.18E-06	0.630752142	1316	0	1	0.630752142	0.630752142	0.212387958
KC16	BLANK	1	37.77718757	0.970895788	0.780584111	2.06628434	2.982761232	1.273272201	241184.9778	39.3624	0.997658944	-3.5879	89.98460656	0.36543657	0.039872399	2.98E-06	0.591082196	763	0	1	0.591082196	0.591082196	0.201692616
KC02	BLANK	1	33.86354971	0.993877467	0.583639657	1.723504069	35.71937315	13.35660533	241184.9778	39.3624	0.997658944	-3.5879	89.98460656	0.36543657	0.039872399	3.57E-05	7.08108537	327	0	1	7.08108537	7.08108537	0.907469695
KC03	BLANK	1	33.5314173	0.994256608	0.526949605	1.571510086	43.73179825	13.51571754	241184.9778	39.3624	0.997658944	-3.5879	89.98460656	0.36543657	0.039872399	4.37E-05	8.667883212	373	0	1	8.667883212	8.667883212	0.985331395
KC04	BLANK	1	35.87925107	0.989481241	0.67698988	1.886856219	9.996130521	4.702238225	241184.9778	39.3624	0.997658944	-3.5879	89.98460656	0.36543657	0.039872399	1.00E-05	1.983497302	71	0	1	1.983497302	1.983497302	0.474725649
KC05	BLANK	1	33.71471431	0.994535588	0.231765577	0.687431532	37.77637768	5.420215884	241184.9778	39.3624	0.997658944	-3.5879	89.98460656	0.36543657	0.039872399	3.78E-05	7.497619803	437	0	1	7.497619803	7.497619803	0.929297296
KC06	BLANK	1	35.22948837	0.991199791	0.735343159	2.08729446	15.30889355	7.459440053	241184.9778	39.3624	0.997658944	-3.5879	89.98460656	0.36543657	0.039872399	1.53E-05	3.034750873	236	0	1	3.034750873	3.034750873	0.605816724
KC07	BLANK	1	34.4828374	0.991621961	0.296692656	0.860406737	23.19434396	4.573567535	241184.9778	39.3624	0.997658944	-3.5879	89.98460656	0.36543657	0.039872399	2.32E-05	4.601713742	91	0	1	4.601713742	4.601713742	0.748320912
KC08	BLANK	1	34.68712987	0.991246821	0.608781307	1.755063937	21.0555345	7.199043641	241184.9778	39.3624	0.997658944	-3.5879	89.98460656	0.36543657	0.039872399	2.11E-05	4.185179308	434	0	1	4.185179308	4.185179308	0.714763779
KC09	BLANK	1	37.449787	0.970606203	0.474793043	1.267812399	3.521907208	1.103081622	241184.9778	39.3624	0.997658944	-3.5879	89.98460656	0.36543657	0.039872399	3.52E-06	0.69819105	985	0	1	0.69819105	0.69819105	0.229986548
NL093-SICONT	CV	0.135	28.64462785	0.997308064	0.223552732	0.780435107	575.5551172	79.12432479	174010.243	38.5319	0.999136742	-3.586	90.04835825	0.221629709	0.024181784	0.000575555	114.161179	66134	5027	0.076012339	8.677658191	64.27894956	1.814773157
NL094-SICONT	CV	0.1328	22.76910296	0.997102259	0.146569848	0.64372254	24940.71905	2285.723081	174010.243	38.5319	0.999136742	-3.586	90.04835825	0.221629709	0.024181784	0.024940719	4946.984886	48483	1395	0.028772972	142.3394575	1071.833264	3.030532231
NL107-SICONT	CV	0.242	22.98321429	0.996305916	0.115795731	0.5038274	21713.53623	1580.545652	174010.243	38.5319	0.999136742	-3.586	90.04835825	0.221629709	0.024181784	0.021713536	4306.874008	42846	5585	0.130350558	561.4034294	2319.848882	3.365646863
NL118-SICONT	CV	0.2554	25.36367438	0.996915002	0.223261416	0.880240823	4732.88438	688.5590532	174010.243	38.5319	0.999136742	-3.586	90.04835825	0.221629709	0.024181784	0.004732884	938.7662647	11659	5069	0.434771421	408.1487431	1598.07652	3.203869246
NL123-SICONT	CV	0.1805	26.40367748	0.995101414	0.458995409	1.73837682	2479.559461	704.4448073	174010.243	38.5319	0.999136742	-3.586	90.04835825	0.221629709	0.024181784	0.002479559	491.8198588	23293	5070	0.217661959	107.0504737	593.0774166	2.773843043
NL124-SICONT	CV	0.4044	23.53603069	0.997462697	0.284154684	1.207317783	15363.37504	2702.516392	174010.243	38.5319	0.999136742	-3.586	90.04835825	0.221629709	0.024181784	0.015363375	3047.321287	35045	5725	0.163361392	497.8146488	1230.99567	3.090609181
NL141-SICONT	CV	0.115	25.25252344	0.996559874	0.548702388	2.172861612	5244.93732	1634.910981	174010.243	38.5319	0.999136742	-3.586	90.04835825	0.221629709	0.024181784	0.005244937	1040.331839	49220	2383	0.048415278	50.36795556	437.9822222	2.642446933
NL143-SICONT	CV	0.166	22.45949467	0.997249204	0.170462498	0.758977441	30457.22027	3243.265071	174010.243	38.5319	0.999136742	-3.586	90.04835825	0.221629709	0.024181784	0.03045722	6041.181371	46259	895	0.019347586	116.8822786	704.1101122	2.848256943
NL146-SICONT	CV	0.2636	22.35407318	0.996397305	0.459146036	2.053970354	33393.31557	9484.52819	174010.243	38.5319	0.999136742	-3.586	90.04835825	0.221629709	0.024181784	0.033393316	6623.555221	24375	15349	0.629702564	4170.869706	15822.72271	4.199308664
NL151-SICONT	CV	0.0835	28.1806513	0.995982452	0.310476174	1.101735268	780.1424249	149.3115215	174010.243	38.5319	0.999136742	-3.586	90.04835825	0.221629709	0.024181784	0.000780142	154.7409553	56832	620	0.010909347	1.688122752	20.21703895	1.326684774
NL152-SICONT	CV	0.3063	24.49838446	0.996321589	0.052549852	0.214503336	8195.650401	279.0317138	174010.243	38.5319	0.999136742	-3.586	90.04835825	0.221629709	0.024181784	0.00819565	1625.604967	31371	2497	0.079595805	129.391336	422.4333529	2.626785063
NL158-SICONT	CV	0.218	22.30981285	0.996996005	0.290650588	1.302792587	33773.55847	5934.311098	174010.243	38.5319	0.999136742	-3.586	90.04835825	0.221629709	0.024181784	0.033773558	6698.976119	22395	8521	0.380486716	2548.871423	11692.07075	4.067928577
NL165-SICONT	CV	0.1117	23.96518998	0.99668193	0.066754419	0.278547423	11544.45673	500.695576	174010.243	38.5319	0.999136742	-3.586	90.04835825	0.221629709	0.024181784	0.011544457	2289.839932	41157	448	0.010885147	24.92524454	223.1445348	2.350528154
2301-INOC	INOC	0.2299	25.13679544	0.991921477	0.1717092	0.683099007	19185.65482	1980.191085	428974.7912	41.0091	0.998580205	-3.7073	86.0972696	0.293926572	0.032070018	0.019185655	3805.469494	31438	27284	0.867866913	3302.641061	14365.55485	4.157352635
2302-INOC	INOC	0.1426	20.80617406	0.993092418	0.170978852	0.821769786	282593.6336	30857.2199	428974.7912	41.0091	0.998580205	-3.7073	86.0972696	0.293926572	0.032070018	0.282593634	56052.37107	37237	31827	0.854714397	47908.76854	335966.1188	5.526296775
2304-INOC	INOC	0.4744	28.39609469	0.992198077	0.098897927	0.34828003	2527.853822	154.3609824	428974.7912	41.0091	0.998580205	-3.7073	86.0972696	0.293926572	0.032070018	0.002527854	501.399159	40042	21298	0.531891514	266.6899578	562.1626428	2.750633838
2305-INOC	INOC	0.4356	22.97099009	0.988721003	0.139779695	0.608505312	73561.15267	6317.689471	428974.7912	41.0091	0.998580205	-3.7073	86.0972696	0.293926572	0.032070018	0.073561153	14590.83485	30292	29089	0.960286544	14011.38238	32165.70794	4.507406616
2306-INOC	INOC	0.5131	17.88832811	0.989767987	0.10541657	0.589303647	1726504.818	111529.7026	428974.7912	41.0091	0.998580205	-3.7073	86.0972696	0.293926572	0.032070018	1.726504818	342451.7649	40918	40044	0.978640207	335137.0662	653161.3062	5.815021114
2311-INOC	INOC	0.3414	27.18947758	0.991100988	0.273180429	1.004728495	5391.733077	875.5874353	428974.7912	41.0091	0.998580205	-3.7073	86.0972696	0.293926572	0.032070018	0.005391733	1069.448786	33607	29840	0.887910257	949.5745463	2781.413434	3.444421661
2317-INOC	INOC	0.5145	23.91197097	0.98902139	0.304392784	1.272972372	41385.48382	7658.396227	428974.7912	41.0091	0.998580205	-3.7073	86.0972696	0.293926572	0.032070018	0.041385484	8208.799587	27915	21666	0.776141859	6371.192974	12383.27109	4.09287045
2318-INOC	INOC	0.4519	22.19276471	0.989097126	0.066127519	0.297968819	119049.393	4912.023636	428974.7912	41.0091	0.998580205	-3.7073	86.0972696	0.293926572	0.032070018	0.119049393	23613.41499	33336	30143	0.904217663	21351.66691	47248.65436	4.674398636
