## Supplementary material for "Gut microbiota promote early-life digestive function in songbirds": dataS6

### Sheet: dataS6
AnimalID	Treatment	Parentage	Sex	FastedBodyMass	WingChord	TarsusLength	LiverMassMg	IntestinalMassMg	SIMassMg	LIMassMg	PancreasMassMg	GizzardMassMg	HeartMassMg
NL093	CV	H	M	7.33	20	12.06	250	730	600	130	40	400	60
NL094	CV	D	M	8.37	20	12.8	300		550		70	410	70
NL100	AX	G	M	6.79	19	10.57	210	650	490	160	100	340	50
NL103	AX	D	F	8.6	18	12.92	210	740	580	160	50	460	70
NL107	CV	F	M	8.43	16	11.01	360	940	630	310	60	470	90
NL113	AX	F	F	9.63	20	13.21	440	710	560	150	90	470	80
NL118	CV	E	F	6.84	16	12.06	220	650	500	150	60	380	40
NL123	CV	E	F	7.11	16	10.97	260	780	650	130	70	400	70
NL124	CV	F	F	8.36	20	12.64	310	720	590	130	100	410	70
NL126	AX	A	F	8.72	18	12.38	240	760	610	150	50	460	60
NL130	AX	B	M	6.45	15	11.38	230	590	500	90	50	340	50
NL136	AX	A	M	9.01	22.5	13.56	260	670	560	110	40	440	60
NL141	CV	H	F	5.87	13.5	10.6	200	580	440	140	40	410	30
NL143	CV	H	F	8	16	11.91	320	820	680	140	80	470	80
NL144	AX	H	M	7.95	16	11.5	240	550	440	110	70	450	70
NL146	CV	E	M	7.55	17	12.08	240	710	590	120	50	380	40
NL147	AX	E	F	6.91	17	12.29	210	540	430	110	40	370	60
NL149	AX	A	F	8.46	18	13.79	240	550	430	120	20	490	70
NL150	AX	E	F	8.2	20	10.59	220	650	510	140	30	360	60
NL151	CV	A	M	8.54	22	13.98	270	660	550	110	30	400	80
NL152	CV	C	F	8.39	20	13.8	210	680	540	140	50	430	70
NL153	AX	E	F	7.67	19	12.83	300	700	590	110	70	430	50
NL155	AX	E	M	8	18.5	11	250	640	530	110	30	390	70
NL157	AX	E	M	7.65	17	12.22	240	610	510	100	40	420	90
NL158	CV	F	F	7.01	20	12.64	260	470	380	90	30	320	60
NL161	AX	A	M	8.15	22	13.04	270	520	430	90	30	360	60
NL164	AX	F	F	8.5	20	13.36	190	610	490	120	20	350	60
NL165	CV	F	F	8.2	18	13.01	240	560	400	160	40	320	80

### Sheet: Sheet1
Organ	Organ_label	Term	Sum Sq	Mean Sq	NumDF	DenDF	F value	Pr(>F)
LiverMassMg	Liver	log10_TarsusLength	0.000559364	0.000559364	1	27	0.166515	0.686446
LiverMassMg	Liver	Treatment	0.0173367	0.0173367	1	27	5.16091	0.0312835
LiverMassMg	Liver	Sex	0.0105491	0.0105491	1	27	3.14032	0.087665
LiverMassMg	Liver	Treatment:Sex	0.000719605	0.000719605	1	27	0.214217	0.647191
SIMassMg	Small intestine	log10_TarsusLength	0.00286025	0.00286025	1	27	0.793839	0.380813
SIMassMg	Small intestine	Treatment	0.00841896	0.00841896	1	27	2.33661	0.137996
SIMassMg	Small intestine	Sex	0.0016032	0.0016032	1	27	0.444955	0.510402
SIMassMg	Small intestine	Treatment:Sex	0.0114574	0.0114574	1	27	3.17991	0.0857956
LIMassMg	Large intestine	log10_TarsusLength	0.0457219	0.0457219	1	19.5822	6.45464	0.0196628
LIMassMg	Large intestine	Treatment	0.0351394	0.0351394	1	25.2821	4.96069	0.0350605
LIMassMg	Large intestine	Sex	0.0028279	0.0028279	1	22.0096	0.399219	0.534001
LIMassMg	Large intestine	Treatment:Sex	0.0403844	0.0403844	1	19.9088	5.70114	0.0269853
SIplusLIMassMg	Small + large intestine	log10_TarsusLength	0.00724975	0.00724975	1	26	2.28996	0.142275
SIplusLIMassMg	Small + large intestine	Treatment	0.0149086	0.0149086	1	26	4.70913	0.0393246
SIplusLIMassMg	Small + large intestine	Sex	0.000926302	0.000926302	1	26	0.292589	0.593171
SIplusLIMassMg	Small + large intestine	Treatment:Sex	0.017048	0.017048	1	26	5.38491	0.0284221
PancreasMassMg	Pancreas	log10_TarsusLength	0.0781615	0.0781615	1	27	2.97851	0.0958057
PancreasMassMg	Pancreas	Treatment	0.0604538	0.0604538	1	27	2.30372	0.140688
PancreasMassMg	Pancreas	Sex	0.000996477	0.000996477	1	27	0.0379729	0.846957
PancreasMassMg	Pancreas	Treatment:Sex	0.0228561	0.0228561	1	27	0.870979	0.358956
GizzardMassMg	Gizzard	log10_TarsusLength	0.000343136	0.000343136	1	22.4228	0.155214	0.697324
GizzardMassMg	Gizzard	Treatment	7.33e-06	7.33e-06	1	26.1853	0.00331594	0.954517
GizzardMassMg	Gizzard	Sex	7.6e-05	7.6e-05	1	23.6109	0.034375	0.854495
GizzardMassMg	Gizzard	Treatment:Sex	0.0031015	0.0031015	1	23.2094	1.40293	0.248222
HeartMassMg	Heart	log10_TarsusLength	0.0288225	0.0288225	1	27	2.81797	0.104753
HeartMassMg	Heart	Treatment	6.24e-06	6.24e-06	1	27	0.000610038	0.980477
HeartMassMg	Heart	Sex	0.00850668	0.00850668	1	27	0.831696	0.369854
HeartMassMg	Heart	Treatment:Sex	3.26e-06	3.26e-06	1	27	0.000318769	0.985887
